# An AI/ML-modeled structural atlas of the human protein interactome with functional and cancer-focused networks

**DOI:** 10.1101/2025.07.03.663068

**Authors:** Alexander M. Ille, Christopher Markosian, Stephen K. Burley, Renata Pasqualini, Wadih Arap

## Abstract

In humans, protein-protein interactions mediate numerous biological processes and are central to both normal physiology and disease. While extensive research efforts have aimed to characterize the human protein interactome, atom-scale structural coverage is limited and remains challenging to resolve through experimental methodology alone. Boltz-2, a recent artificial intelligence/machine learning (AI/ML)-based model capable of interaction structure prediction, may serve this experimentally constrained objective. Here, we present *de novo* computed models of binary human protein interaction structures predicted using Boltz-2 based on biochemically determined interaction data sourced from the IntAct database. We assessed the predicted interaction structures through different confidence metrics, examined annotated protein domains with putative interaction involvement, and uncovered interaction networks within the context of biological processes and cancer, highlighting extensive interaction involvement of E3 ubiquitin-protein ligase Mdm2 and p53, among other proteins. This work demonstrates the utility of Boltz-2 for structural modeling of the human protein interactome while also providing novel functional and disease contextualization, holding broad significance for biomedical research at large.

**GRAPHICAL ABSTRACT:** 
