## Supplementary Table 4 for "An AI/ML-modeled structural atlas of the human protein interactome with functional and cancer-focused networks"

### Sheet: Supplementary Table 4
Supplementary Table 4. Prevalence of Pfam domains in the predicted interaction structures, both without proximity criteria and within 5 Å of interaction interface.
Pfam domain	Number of interaction structures with domain present (without proximity criteria)	Number of interaction structures with domain present (within 5 Å of interaction interface)
PF00001	17	17
PF00002	1	1
PF00003	1	1
PF00004	13	11
PF00005	1	1
PF00007	2	2
PF00009	4	4
PF00010	14	14
PF00011	4	4
PF00013	8	8
PF00014	2	1
PF00017	41	30
PF00018	55	37
PF00019	1	1
PF00020	6	5
PF00025	6	6
PF00027	6	6
PF00028	2	2
PF00029	1	1
PF00030	2	2
PF00035	3	3
PF00041	5	5
PF00043	2	0
PF00046	25	24
PF00047	5	1
PF00050	1	1
PF00051	1	0
PF00056	1	1
PF00059	4	3
PF00069	112	105
PF00071	56	54
PF00076	34	29
PF00079	1	1
PF00080	1	1
PF00085	1	1
PF00089	2	2
PF00093	2	2
PF00095	1	1
PF00096	33	32
PF00097	12	7
PF00098	6	6
PF00102	11	11
PF00103	1	1
PF00104	33	33
PF00105	32	26
PF00106	1	1
PF00125	15	15
PF00130	23	16
PF00131	2	2
PF00134	11	11
PF00135	1	1
PF00137	1	1
PF00145	2	2
PF00147	4	4
PF00149	53	53
PF00152	2	2
PF00157	9	9
PF00160	5	4
PF00167	1	1
PF00168	16	14
PF00169	25	21
PF00178	8	7
PF00179	17	17
PF00180	1	1
PF00189	2	2
PF00199	1	1
PF00200	1	0
PF00210	2	2
PF00219	3	2
PF00225	3	3
PF00226	1	1
PF00227	4	4
PF00229	2	2
PF00240	40	33
PF00241	2	2
PF00249	14	12
PF00250	4	4
PF00254	4	1
PF00266	1	1
PF00270	13	10
PF00271	13	12
PF00273	2	2
PF00292	4	4
PF00305	1	0
PF00307	6	4
PF00312	1	1
PF00313	1	1
PF00316	2	2
PF00319	3	3
PF00320	4	3
PF00334	1	1
PF00337	4	4
PF00339	2	2
PF00350	6	4
PF00352	5	5
PF00354	1	1
PF00362	9	8
PF00373	9	4
PF00377	1	1
PF00378	3	2
PF00382	5	5
PF00385	35	35
PF00389	2	2
PF00397	24	23
PF00398	2	2
PF00412	14	14
PF00413	1	0
PF00431	1	1
PF00435	2	1
PF00439	1	1
PF00458	1	1
PF00462	1	1
PF00491	1	1
PF00493	7	7
PF00505	11	11
PF00530	2	2
PF00531	15	11
PF00533	9	8
PF00536	1	1
PF00538	2	2
PF00554	15	7
PF00564	23	16
PF00568	12	10
PF00569	18	10
PF00570	2	1
PF00575	1	1
PF00578	4	4
PF00581	3	3
PF00595	22	15
PF00605	1	1
PF00610	3	1
PF00615	3	2
PF00619	7	7
PF00620	9	4
PF00621	3	2
PF00622	7	6
PF00625	5	2
PF00626	1	1
PF00627	18	11
PF00628	4	3
PF00632	12	10
PF00635	4	4
PF00638	2	2
PF00639	4	4
PF00640	17	15
PF00641	18	14
PF00643	4	1
PF00646	3	1
PF00650	1	1
PF00651	23	10
PF00653	14	12
PF00656	8	8
PF00658	6	6
PF00705	7	6
PF00725	2	0
PF00730	2	2
PF00735	1	1
PF00764	1	1
PF00769	6	2
PF00782	2	2
PF00786	10	10
PF00787	8	7
PF00788	12	10
PF00789	1	1
PF00838	1	1
PF00850	9	8
PF00853	2	2
PF00855	2	2
PF00870	34	34
PF00899	9	8
PF00932	6	1
PF00989	6	4
PF00999	2	2
PF01000	1	1
PF01023	7	7
PF01028	2	2
PF01067	1	1
PF01068	2	2
PF01088	2	2
PF01094	2	2
PF01096	2	2
PF01110	1	1
PF01138	2	2
PF01145	1	0
PF01163	1	1
PF01176	1	1
PF01187	1	1
PF01193	1	1
PF01214	4	4
PF01217	2	2
PF01221	2	2
PF01230	2	2
PF01248	2	2
PF01253	1	1
PF01269	1	1
PF01285	5	5
PF01291	2	2
PF01335	4	4
PF01336	3	2
PF01342	1	1
PF01363	3	2
PF01369	1	1
PF01392	3	2
PF01393	8	8
PF01398	4	2
PF01399	3	1
PF01409	1	1
PF01412	1	1
PF01421	1	1
PF01423	13	13
PF01426	4	2
PF01428	1	1
PF01442	1	1
PF01454	4	4
PF01466	5	5
PF01471	1	1
PF01476	5	1
PF01477	1	1
PF01485	2	1
PF01509	1	0
PF01556	1	1
PF01593	1	1
PF01612	2	1
PF01652	2	2
PF01661	1	1
PF01740	1	1
PF01834	2	2
PF01847	1	1
PF01857	9	8
PF01858	9	9
PF01965	1	1
PF02002	1	1
PF02017	1	1
PF02037	4	4
PF02115	1	1
PF02149	1	0
PF02170	3	3
PF02177	1	1
PF02196	8	4
PF02197	6	5
PF02198	5	4
PF02201	12	10
PF02209	1	1
PF02213	4	4
PF02214	5	3
PF02225	3	0
PF02251	1	1
PF02252	1	1
PF02257	2	2
PF02262	5	4
PF02268	3	3
PF02270	1	0
PF02291	1	1
PF02301	3	3
PF02319	8	7
PF02330	2	2
PF02359	8	7
PF02373	2	1
PF02376	1	1
PF02437	1	1
PF02525	1	1
PF02735	3	3
PF02737	2	2
PF02747	7	7
PF02751	3	3
PF02752	2	2
PF02758	3	3
PF02761	5	2
PF02762	5	3
PF02820	6	5
PF02826	2	2
PF02828	1	0
PF02845	5	4
PF02866	1	1
PF02883	12	10
PF02891	1	1
PF02893	9	3
PF02933	8	7
PF02953	1	1
PF02961	1	1
PF02966	1	1
PF02969	1	1
PF02984	8	8
PF02991	149	149
PF03020	1	0
PF03045	1	1
PF03066	7	7
PF03114	7	7
PF03127	11	6
PF03144	4	4
PF03145	1	1
PF03152	1	1
PF03165	12	9
PF03167	2	2
PF03172	1	1
PF03215	1	1
PF03234	1	1
PF03344	3	2
PF03372	1	1
PF03416	5	5
PF03517	1	1
PF03531	1	1
PF03725	2	1
PF03731	3	3
PF03798	4	4
PF03835	3	0
PF03909	3	2
PF03931	5	5
PF03943	8	5
PF03987	9	9
PF03992	1	1
PF04057	1	1
PF04084	1	1
PF04106	4	4
PF04111	5	5
PF04152	1	1
PF04212	1	1
PF04253	3	3
PF04389	3	1
PF04408	1	1
PF04410	1	1
PF04433	1	0
PF04434	1	1
PF04564	3	3
PF04683	6	6
PF04969	6	2
PF05002	1	1
PF05076	1	1
PF05175	2	2
PF05185	4	3
PF05495	1	1
PF05603	1	1
PF05726	1	1
PF05743	1	1
PF05773	2	1
PF05790	2	0
PF06003	9	7
PF06058	2	2
PF06068	3	3
PF06220	1	1
PF06297	2	2
PF06328	3	0
PF06337	7	3
PF06372	8	8
PF06400	1	1
PF06401	1	1
PF06424	1	1
PF06456	1	1
PF06466	1	1
PF06602	1	1
PF06632	1	1
PF06840	3	3
PF07034	1	1
PF07162	1	1
PF07303	3	2
PF07500	2	2
PF07522	1	0
PF07524	1	1
PF07527	2	2
PF07534	5	4
PF07645	2	1
PF07647	9	6
PF07648	1	0
PF07650	2	2
PF07653	11	8
PF07679	4	4
PF07686	3	1
PF07707	16	4
PF07714	34	33
PF07717	1	1
PF07830	4	3
PF07834	1	1
PF07965	8	2
PF07974	6	2
PF07978	5	5
PF08066	2	2
PF08067	1	1
PF08068	1	1
PF08069	1	1
PF08143	2	2
PF08152	1	1
PF08156	1	1
PF08164	1	1
PF08198	1	0
PF08205	2	1
PF08271	6	5
PF08416	2	2
PF08423	12	12
PF08447	5	1
PF08512	1	1
PF08513	2	1
PF08564	1	0
PF08565	1	1
PF08567	3	3
PF08573	1	1
PF08606	1	1
PF08672	2	1
PF08674	1	1
PF08675	2	2
PF08694	2	2
PF08699	3	1
PF08711	2	1
PF08725	9	7
PF08726	2	0
PF08746	1	0
PF08778	6	5
PF08781	1	1
PF08782	1	1
PF08785	2	2
PF08799	1	1
PF08824	2	2
PF08914	1	1
PF08934	9	8
PF08969	3	2
PF09007	8	7
PF09011	3	3
PF09032	1	1
PF09034	1	1
PF09036	1	1
PF09057	1	1
PF09058	1	0
PF09067	1	1
PF09079	2	2
PF09162	8	3
PF09270	1	1
PF09271	1	1
PF09279	1	0
PF09280	4	4
PF09294	1	1
PF09305	1	0
PF09309	1	1
PF09336	1	0
PF09360	1	1
PF09379	7	3
PF09380	7	3
PF09387	2	2
PF09409	1	1
PF09454	1	1
PF09465	1	1
PF09470	1	1
PF09744	3	2
PF09750	1	1
PF10197	1	1
PF10208	1	0
PF10212	1	0
PF10283	3	3
PF10391	1	1
PF10403	3	0
PF10404	3	0
PF10405	3	0
PF10409	1	1
PF10417	4	1
PF10447	2	2
PF10456	3	3
PF10541	1	1
PF10557	4	2
PF10600	4	4
PF10607	2	2
PF10608	3	3
PF10613	1	0
PF10660	1	1
PF11601	3	3
PF11627	1	1
PF11799	3	3
PF11977	2	2
PF12026	2	2
PF12068	5	5
PF12108	1	1
PF12125	4	3
PF12179	1	1
PF12180	2	2
PF12196	1	1
PF12210	1	1
PF12346	1	1
PF12347	2	2
PF12366	1	0
PF12678	1	1
PF12738	2	1
PF12743	13	13
PF12763	2	2
PF12874	2	2
PF12924	1	1
PF12925	1	1
PF12937	9	5
PF13091	1	0
PF13180	1	1
PF13191	1	1
PF13297	1	0
PF13365	2	1
PF13410	1	1
PF13445	3	3
PF13465	2	1
PF13499	16	12
PF13519	6	6
PF13589	7	4
PF13625	1	0
PF13639	15	11
PF13671	3	3
PF13676	5	5
PF13716	2	1
PF13765	2	2
PF13774	1	1
PF13833	3	2
PF13848	1	1
PF13869	1	1
PF13877	1	1
PF13894	2	2
PF13895	3	2
PF13901	1	1
PF13906	1	0
PF13912	10	9
PF13920	26	24
PF13921	2	1
PF13923	30	27
PF13927	4	2
PF13949	9	6
PF13959	1	1
PF14324	1	1
PF14382	2	2
PF14443	1	0
PF14444	1	1
PF14520	11	10
PF14551	7	4
PF14593	1	0
PF14598	1	1
PF14599	1	1
PF14603	4	4
PF14604	14	11
PF14608	1	1
PF14621	2	2
PF14630	1	1
PF14634	1	0
PF14658	1	0
PF14670	2	2
PF14716	1	1
PF14784	2	2
PF14792	1	1
PF14815	2	2
PF14835	1	1
PF14836	7	4
PF15238	6	3
PF15281	1	1
PF15285	5	5
PF15289	2	2
PF15511	3	3
PF15539	3	3
PF15557	3	3
PF15815	1	1
PF15901	2	2
PF16158	7	3
PF16179	15	15
PF16203	1	1
PF16207	28	28
PF16274	2	2
PF16275	5	3
PF16276	7	7
PF16366	2	2
PF16367	2	2
PF16420	4	0
PF16421	7	7
PF16450	2	1
PF16454	5	5
PF16457	1	1
PF16486	3	3
PF16487	3	3
PF16508	2	2
PF16517	12	6
PF16533	3	3
PF16534	1	1
PF16540	1	1
PF16545	2	2
PF16550	6	6
PF16557	1	1
PF16558	1	0
PF16566	1	1
PF16568	2	2
PF16577	11	10
PF16589	3	3
PF16621	3	3
PF16644	2	2
PF16676	3	3
PF16700	2	2
PF16705	1	1
PF16739	1	1
PF16741	2	1
PF16746	3	3
PF16772	3	3
PF16780	2	2
PF16837	1	1
PF16840	1	1
PF16899	2	2
PF16900	1	1
PF16959	1	1
PF17205	9	7
PF17207	7	7
PF17211	1	0
PF17226	2	1
PF17285	4	4
PF17286	4	3
PF17292	1	1
PF17725	5	4
PF17751	1	0
PF17772	3	3
PF17780	3	2
PF17798	1	1
PF17820	6	3
PF17855	7	1
PF17856	3	3
PF17862	11	5
PF17872	2	0
PF17913	4	4
PF17916	1	1
PF17976	2	1
PF17978	2	2
PF17980	3	1
PF18004	1	1
PF18012	1	1
PF18016	3	1
PF18018	2	2
PF18031	2	2
PF18037	1	1
PF18044	1	1
PF18048	1	0
PF18077	1	1
PF18112	1	1
PF18116	1	0
PF18124	1	1
PF18137	1	1
PF18151	1	1
PF18265	5	5
PF18278	1	1
PF18323	1	1
PF18326	2	2
PF18372	6	1
PF18387	1	1
PF18396	1	1
PF18397	1	1
PF18414	1	1
PF18422	1	1
PF18439	1	1
PF18442	2	2
PF18552	1	0
PF18553	1	0
PF18554	1	0
PF18569	2	2
PF18580	2	1
PF18913	2	2
PF18972	1	1
PF19035	2	2
PF19256	1	0
PF19286	1	1
PF19422	2	1
PF19434	1	1
PF19525	2	2
PF19536	2	1
PF20144	1	1
PF20145	1	0
PF20417	8	8
PF20635	9	9
PF20636	9	8
PF20637	4	4
PF20638	4	4
PF20920	3	3
PF20924	1	1
PF20929	3	2
PF20979	1	1
PF21010	1	1
PF21054	1	1
PF21056	1	1
PF21057	1	1
PF21092	1	1
PF21103	1	1
PF21128	1	1
PF21198	1	1
PF21215	1	1
PF21219	1	1
PF21235	1	0
PF21242	1	1
PF21243	1	1
PF21255	3	1
PF21257	1	1
PF21271	1	0
PF21273	1	0
PF21290	12	11
PF21319	3	3
PF21355	3	3
PF21361	1	1
PF21362	1	1
PF21363	1	1
PF21388	1	1
PF21460	1	0
PF21516	1	0
PF21549	1	1
PF21594	1	1
PF21599	1	0
PF21600	1	1
PF21639	1	0
PF21673	1	1
PF21674	1	1
PF21794	1	1
PF21913	1	1
PF21964	2	0
PF21999	2	1
PF22191	3	2
PF22441	1	0
PF22486	1	1
PF22528	3	3
PF22586	4	3
PF22594	4	4
PF22600	1	1
PF22602	8	7
PF22605	2	1
PF22675	7	6
PF22697	1	0
PF22785	1	1
PF22855	2	2
PF22883	1	1
PF22923	1	1
PF22975	2	0
PF22986	2	2
PF23012	1	1
PF23050	2	2
PF23052	2	2
PF23053	1	1
PF23054	2	1
PF23086	3	3
PF23105	8	7
PF23171	6	5
PF23195	8	6
PF23289	1	0
PF23304	1	1
PF23312	1	0
PF23546	1	1
PF23555	1	1
PF23630	1	0
PF23637	1	1
PF23640	1	0
PF23659	3	0
PF23669	2	0
PF23733	1	1
PF24094	1	0
PF24522	1	1
PF24570	1	1
PF24842	1	1
PF24882	1	1
PF24901	4	0
PF24932	7	3
PF25041	3	0
PF25076	5	3
PF25127	1	1
PF25244	3	0
PF25332	3	3
PF25400	7	2
PF25416	1	1
PF25450	2	2
PF25452	1	1
PF25525	1	1
PF25552	3	3
PF25555	1	1
PF25578	3	3
PF25610	2	2
